# Macroevolutionary diversity of traits and genomes in the model yeast genus *Saccharomyces*

**DOI:** 10.1101/2022.03.30.486421

**Authors:** David Peris, Emily J. Ubbelohde, Meihua Christina Kuang, Jacek Kominek, Quinn K. Langdon, Marie Adams, Justin A. Koshalek, Amanda Beth Hulfachor, Dana A. Opulente, David J. Hall, Katie Hyma, Justin C. Fay, Jean-Baptiste Leducq, Guillaume Charron, Christian R. Landry, Diego Libkind, Carla Gonçalves, Paula Gonçalves, José Paulo Sampaio, Qi-Ming Wang, Feng-Yan Bai, Russel L. Wrobel, Chris Todd Hittinger

## Abstract

Species is the fundamental unit to quantify biodiversity. In recent years, the model yeast *Saccharomyces cerevisiae* has seen an increased number of studies related to its geographical distribution, population structure, and phenotypic diversity. However, seven additional species from the same genus have been less thoroughly studied, which has limited our understanding of the macroevolutionary leading to the diversification of this genus over the last 20 million years. Here, we report the geographies, hosts, substrates, and phylogenetic relationships for approximately 1,800 *Saccharomyces* strains, covering the complete genus with unprecedented breadth and depth. We generated and analyzed complete genome sequences of 163 strains and phenotyped 128 phylogenetically diverse strains. This dataset provides insights about genetic and phenotypic diversity within and between species and populations, quantifies reticulation and incomplete lineage sorting, and demonstrates how gene flow and selection have affected traits, such as galactose metabolism. These findings elevate the genus *Saccharomyces* as a model to understand biodiversity and evolution in microbial eukaryotes.
