## Supplementary material for "Macroevolutionary diversity of traits and genomes in the model yeast genus *Saccharomyces*": SuppFiguresTextANDOnlineMethods: TableS2.xlsx

### Sheet: Sheet1
Table S2. Sequencing and genome assembly statistics.
									Phylogenomics		Paired end (Qualimap report)				SRA Accession Numbers																	Initial assembly
	Strain	Synonym	Species	Population	Phenotyped (Table S6, Figure 5)	Population Genomics (Figure S9)	14 BUSCO::mtDNA::2micron Genes (Figure 4B/S14B::S4::S17)	BUSCO Multicell vs Saccharomyces (Figure 3B)	ASTRAL (Figure 4A)	BUCKy (Figure 4A/S13)	Average PE insert size and SD	Mean mapping quality and SD	Mean coverage (X)	Error_rate and SD	Accession Number 1	Accession Number 1 Read Length	Accession Number 2	Accession Number 2 Read Length	Accession Number 3	Accession Number 3 Read Length	Accession Number 4	Accession Number 4 Read Length	Accession Number 5	Accession Number 5 Read Length	Publication of downloaded reads (Blue Accession Number)	Mate pair Accesion Number 1	Mate pair Accesion Number 2	Median MP insert size	Nuclear Assembly	Pilon changes	GC (%)	#Scaffolds	N50 (Kbp)	Genome size	Final_Assembly (Chr+Scf>10Kbp::mtDNA::2micron)1	Mitochondrial Assembly2	Phylonetwork mitochondrial CDS (Figure 2B)	2 micron2	Translocations vs S288c (Figure S5)	Comment	ENA accession number
Illumina PE + MP	CBS7001	FM1132	Saccharomyces uvarum	HOL-EU	YES	YES	YES	YES	YES	YES	469±62	60±0.05	62	0.0043±0.0009	SRR7370139	300	SRR7370142	300	SRR7370141*	250						SRR7370140		7736±2116	ALLPATHS	1325	41.27	172	710424	11926954	16+21::Inc::Nuc	Li et al. 2019	YES		IItIV ; VItX ; VIIItXV		GCA_918261815
	IFO1802	yHAB7	Saccharomyces kudriavzevii	Asia A	YES	YES	YES	YES	YES		505	59.8147	49	0.0044	SRR7370138	300										SRR7370135		8386±1971	ALLPATHS	1163	39.91	71	785991	11581442	16+6::1::Nuc	Sulo et al. 2017	YES		--------------		GCA_918252685
	IFO1803	FM1296	Saccharomyces kudriavzevii	Asia B	YES	YES	YES	YES	YES	YES	478±51	60±0.00	43	0.0043±0.0007	SRR7370134	300	SRR7370133*	250								SRR7370137		8027±2681	ALLPATHS	917	39.4	62	802054	11667600	16+3::1::0	SPAdes	YES		--------------		GCA_918257225
	IFO1815	yHAB8	Saccharomyces mikatae	Asia A	YES	YES	YES	YES	YES		450±13	60±0.10	135	0.0028±0.0009	SRR7370222	300	SRR7370221	300	SRR7370220	100	SRR7370219*	250				SRR7370223		8553±2295	ALLPATHS	1871	40.57	82	730103	11848604	16+10::1::0	Sulo et al. 2017	YES		VItVII ; iVIItiXVI		GCA_918250775
	yHAB335		Saccharomyces cerevisiae	Far East Asia (syn. CHNIV)	YES	YES	YES	YES	YES		446±9	60±0.05	154	0.0042±0.0007	SRR7370193	300	SRR7370194*	250								SRR7370192		8455±2488	ALLPATHS	1366	39.5	41	793309	11750844	16+3::1::0	SPAdes	YES		--------------		GCA_918239655
	yHAB336		Saccharomyces mikatae	Asia B	YES	YES	YES	YES	YES	YES	413±23	60±0.10	264	0.0037±0.0012	SRR7370190	300	SRR7370191	300	SRR7370151*	250						SRR7370195		7728±1577	ALLPATHS	2263	39.3	201	667671	11664634	16+28::Inc::Nuc		YES		VItVII		GCA_918272125
	yHAB482		Saccharomyces uvarum	HOL/SA-A (SA-A x HOL)	YES	YES	YES		YES		405±53	59±010	90	0.0039±0.0012	SRR7370176	300	SRR7370175*	250								SRR7370178		8197±2873	ALLPATHS	1297	41.08	73	819238	11966259	16+16::1::Nuc	SPAdes	YES		IItIV ; VItX ; VIIItXV		GCA_918264245
	yHAB60		Saccharomyces uvarum	HOL/SA-A	YES	YES	YES	YES	YES		469±41	59±0.00	62	0.0057±0.0004	SRR7370090	300	SRR7370091*	250								SRR7370161		7020±1118	ALLPATHS	1433	40.49	195	689892	11437051	16+39::1::0	SPAdes	YES		IItIV ; VItX ; VIIItXV		GCA_918251765
	yHAB94		Saccharomyces eubayanus	Patagonia A (PA A x PA B)	YES	YES	YES		YES		524±92	60±0.01	88	0.0044±0.0011	SRR7370089	300	SRR7370086	300	SRR7370087*	250					Langdon et al. 2020	SRR7370088		7530±1949	ALLPATHS	961	40.43	164	668029	11531112	16+35::1::0	SPAdes	YES		IItIV ; VIIItXV		GCA_918265725
	yHCT69		Saccharomyces eubayanus	Patagonia B/HOL	YES	YES	YES	YES	YES	YES	466±46	60±0.01	38	0.0044±0.0001	SRR7370109	300	SRR7370112*	250							Langdon et al. 2020	SRR7370110		8108±2557	ALLPATHS	1368	39.72	45	900719	11728286	16+0::1::Inc	SPAdes	YES		IItIV ; VIIItXV		GCA_918298305
	yHCT77		Saccharomyces uvarum	HOL-NA	YES	YES	YES	YES	YES		460±0	60±0.07	119	0.0046±0.0002	SRR7370210	300	SRR7370211*	250								SRR7370119		8831±2319	ALLPATHS	1268	41.81	45	807114	11919921	16+2::Inc::1::Nuc/Inc		YES	SPAdes*	IItIV ; VItX ; VIIItXV		GCA_918221285
	yHCT99		Saccharomyces eubayanus	Patagonia A	YES	YES	YES	YES	YES		454±7	60±0.06	163	0.0039±0.0011	SRR7370208	300	SRR3294507		SRR7370209	300	SRR7370203*	250			Peris et al. 2016	SRR7370207		8570±2236	ALLPATHS	1129	40.45	94	725655	11620425	16+18::1::0	SPAdes	YES		IItIV ; VIIItXV		GCA_918246195
	yHDPN23		Saccharomyces paradoxus	America A	YES	YES	YES	YES	YES		275±89	60±0.09	171	0.0031±0.0001	SRR7370234	300	SRR1868640		SRR1868639						Leducq et al. 2016	SRR7370204		8164±2539	ALLPATHS	1066	40.03	49	817221	11732181	16+1::1::0	SPAdes	YES		--------------		GCA_918221835
	yHDPN24		Saccharomyces paradoxus	America C	YES	YES	YES	YES	YES		291±171	60±0.01	115	0.0022±0.0012	SRR7370232	300	SRR7370231	300	SRR1868654		SRR1868653		SRR7370238*	250	Leducq et al. 2016	SRR7370233		8048±2243	ALLPATHS	1152	40.13	91	741376	11857872	16+17::1::0	SPAdes	YES		IItX ; IVtVII		GCA_918281175
	yHDPN32		Saccharomyces paradoxus	America B	YES	YES	YES	YES	YES		394±5	59±0.11	28	0.0027±0.0013	SRR7370236	100	SRR7370235	250								SRR7370237		8993±2533	ALLPATHS	659	38.43	76	777210	11808621	16+5::1::1	SPAdes	YES	SPAdes*	--------------		GCA_918265645
	yHKS300		Saccharomyces kudriavzevii	EU	YES	YES	YES	YES	YES		444±10	59±0.01	131	0.0038±0.0003	SRR7370229	300	SRR7370168*	250								SRR7370230		8032±2031	ALLPATHS	826	40.63	39	789920	11608231	16+1::Inc::Nuc		YES		--------------		GCA_918282095
	yHRVM108		Saccharomyces eubayanus	Patagonia B/HOL	YES	YES	YES	YES	YES		428±28	60±0.09	114	0.0033±0.0012	SRR7370173*	250	SRR2586160		SRR2586159						Peris et al. 2016	SRR7370172		7919±2756	ALLPATHS	1185	41.23	86	827080	11708069	16+8::Inc::0		YES		IItIV ; VIIItXV		GCA_918265445
	ZP591	FM1009	Saccharomyces kudriavzevii	EU	YES	YES	YES	YES	YES		464±12	60±0.1	48	0.0046±0.0002	SRR7370171	300	SRR7370163*	250								SRR7370170		8429±2087	ALLPATHS	1163	40.17	72	792516	11695937	16+13::1::Nuc	SPAdes	YES		--------------		GCA_918268175
	ZP960	yHDPN432	Saccharomyces arboricola	Oceania	YES	YES	YES	YES	YES	YES	440±32	60±0.01	90	0.0036±0.0003	SRR7370184	300	SRR7370183*	250								SRR7370164		8095±2212	ALLPATHS	556	39.79	37	778835	11403983	16+0::1::Nuc	SPAdes	YES		IVtXIII		GCA_918268255
	ZP964	yHDPN433	Saccharomyces uvarum	Australasia	YES	YES	YES	YES	YES	YES	286±247	59±0.10	176	0.0027±0.0006	SRR7370185	100	SRR1119169		SRR7370187	300					Almeida et al. 2014	SRR7370186	SRR7370188	8025±2220	ALLPATHS	799	41.86	42	833190	11651505	16+12::1::0	SPAdes	YES		IItIV ; VIIItXV		GCA_918269355
Illumina PE	yHAB521		Saccharomyces uvarum	SA-B	YES	YES	YES	YES	YES		498±115	60±0.00	88	0.0046±0.0006	SRR7370165	300	SRR7370162	250								Failed MP preparation			SPAdes	540	39.8	222	306261	11735410	16+24::1::Nuc	SPAdes	YES		IItIV ; VItX ; VIIItXV		GCA_918280685
	yHAB447		Saccharomyces uvarum	HOL/SA-A	YES	YES	YES	YES	YES		437	59.6519	49.17	0.0037	SRR7370179	250										Failed MP preparation			SPAdes	881	40.17	240	195729	11945127	16+17::1::Nuc	SPAdes	YES		IItIV ; VItX ; VIIItXV		GCA_918298155
	CDFM21L1		Saccharomyces eubayanus	Patagonia B/HOL		YES	YES	YES	YES		200	59.8869	121.07	0.0024	SRR1507225										Bing et al. 2014				SPAdes	550	39.91	412	115875	11780047	16+0::1::0	SPAdes	YES		IItIV ; VIIItXV		GCA_918271895
	Wy3463	yHQL631	Saccharomyces cerevisiae	Beer 1	YES	YES	YES				388	41.0787	67	0.0042	SRR7370218	250									Langdon et al. 2020				SPAdes
	Wy4766	yHDPN426	Saccharomyces cerevisiae	W/EU Subclade 4	YES	YES	YES				484	57.2812	23	0.0046	SRR7370217	250									Langdon et al. 2020				SPAdes									SPAdes
	yHAB212	Safbrew T-58	Saccharomyces cerevisiae	Admixture	YES	YES	YES				400	58.4371	25	0.0037	SRR7370123	250									Langdon et al. 2020				SPAdes
	yHAB219	WY1007	Saccharomyces cerevisiae	Beer 1	YES	YES	YES				395	55.0916	12	0.0029	SRR7370131	100									Langdon et al. 2020				SPAdes
	yHAB27	WY1028	Saccharomyces cerevisiae	Beer 1	YES	YES	YES				278±93	51±7.17	111	0.0039±0.0014	SRR7370132	250	SRR7370099	100							Langdon et al. 2020				SPAdes
	yHAB35	WLP380	Saccharomyces cerevisiae	Beer 1 (Beer 1 x W/EU)	YES	YES	YES				432	47.6029	56	0.0047	SRR7370158	250									Langdon et al. 2020				SPAdes
	yHAB42	WY1318	Saccharomyces cerevisiae	Beer 1 (Beer 1 x W/EU)	YES	YES	YES				368	59.735	8	0.0046	SRR7370146	300									Langdon et al. 2020				SPAdes
	yHAB43	WY3787	Saccharomyces cerevisiae	Beer 1	YES	YES	YES				389	44.5937	56	0.0043	SRR7370160	250									Langdon et al. 2020				SPAdes
	yHAB49	WLP300	Saccharomyces cerevisiae	Beer 2	YES	YES	YES				413	50.6457	23	0.0039	SRR7370174	250									Langdon et al. 2020				SPAdes
	yHAB52	WLP550	Saccharomyces cerevisiae	Beer 1	YES	YES	YES				279	32.3053	27	0.0048	SRR7370182	100									Langdon et al. 2020				SPAdes						x			SPAdes
	yHQL575	ATH	Saccharomyces cerevisiae	Asian Islands	YES	YES	YES				386	57.356	25	0.0031	SRR7370169	250									Langdon et al. 2020				SPAdes
	yHQL576	Malabar	Saccharomyces cerevisiae	Asian Islands	YES	YES	YES				440	59.3423	16	0.0034	SRR7370166	250									Langdon et al. 2020				SPAdes
	yHQL579	Bond lab 1063	Saccharomyces cerevisiae	Beer 1	YES (removed from analysis)	YES	YES				412	46.716	27	0.0047	SRR7370167	250									Langdon et al. 2020				SPAdes
	L1374	yHDPN448	Saccharomyces cerevisiae	W/EU Subclade 1	YES	YES	YES				120	32.365	16	0.0008	SRR650006										Bergström et al. 2014				SPAdes								YES
	T73Bio	yHDPN449	Saccharomyces cerevisiae	Bioethanol	YES	YES	YES				N.A.	41.9097	46	0.0035	SRR3138763										Almeida et al. 2015				SPAdes											It is not the original wine strain T73 (Personal Communication)
	Y55	yHDPN455	Saccharomyces cerevisiae	West Africa Subclade 3 (WAfr x W/EU)	YES	YES	YES				357	41.4041	78	0.0026	SRR800782										Bergström et al. 2014				SPAdes
	95-7-1D	yHDPN151	Saccharomyces paradoxus	America B	YES	YES	YES				220	49.6159	57	0.0034	SRR1868555										Leducq et al. 2016				SPAdes
	LL2011_001	yHDPN152	Saccharomyces paradoxus	America C	YES	YES	YES				104	34.0163	29	0.0014	SRR1868619										Leducq et al. 2016				SPAdes
	LL2011-003	yHDPN153	Saccharomyces paradoxus	America C	YES	YES	YES				186	52.6518	30	0.0013	SRR1868622										Leducq et al. 2016				SPAdes
	LL2012_014	yHDPN27	Saccharomyces paradoxus	America B	YES	YES	YES				118	32.2905	23	0.0014	SRR1868666										Leducq et al. 2016				SPAdes
	LL2012-002	yHDPN158	Saccharomyces paradoxus	America B	YES	YES	YES				281	44.6144	38	0.0034	SRR1868642										Leducq et al. 2016				SPAdes
	LL2012-009	yHDPN25	Saccharomyces paradoxus	America B	YES	YES	YES				112	31.3957	10	0.0018	SRR1868657										Leducq et al. 2016				SPAdes
	LL2012-016	yHDPN159	Saccharomyces paradoxus	America C (Am C x Am B)	YES	YES	YES				252	48.9072	40	0.0037	SRR1868670										Leducq et al. 2016				SPAdes
	LL2012-018	yHDPN160	Saccharomyces paradoxus	America C (Am C x Am B)	YES	YES	YES				265	48.3645	33	0.0035	SRR1868677										Leducq et al. 2016				SPAdes
	LL2012-026	yHDPN30	Saccharomyces paradoxus	America A	YES	YES	YES				261	45.9895	32	0.0037	SRR1868695										Leducq et al. 2016				SPAdes
	MSH-587-1	yHDPN165	Saccharomyces paradoxus	America C	YES	YES	YES				231	49.1149	42	0.0035	SRR1868749										Leducq et al. 2016				SPAdes
	MSH-604	yHDPN166	Saccharomyces paradoxus	America B	YES	YES	YES				277	50.8514	58	0.0036	SRR1868751										Leducq et al. 2016				SPAdes
	NRLL-YB-2047	yHDPN122	Saccharomyces paradoxus	America B	YES	YES	YES				117	40.1394	27	0.0014	SRR1868765										Leducq et al. 2016				SPAdes
	UFRJ50816T	yHDPN431	Saccharomyces paradoxus	America B (Am B x Unknown lineage)	YES	YES	YES		YES		271	59.5768	244	0.0017	SRR4074412										Leducq et al. 2016				Yue et al. 2017							Yue et al. 2017	YES		IItXVI ; IVtXI ; IXtXV ; XIIItXIV
	YPS667	yHDPN176	Saccharomyces paradoxus	America C	YES	YES	YES				285	28.2498	41	0.0035	SRR1868848										Leducq et al. 2016				ABYSS
	yHAB324		Saccharomyces mikatae	Asia A	YES	YES	YES				356	39.1761	22	0.0025	SRR7370095	100													SPAdes
	yHAB327		Saccharomyces mikatae	Asia A	YES	YES	YES				410	36.6556	15	0.0028	SRR7370097	100													SPAdes
	yHAB328		Saccharomyces mikatae	Asia A	YES	YES	YES				379	38.3754	22	0.0027	SRR7370096	100													SPAdes
	yHAB329		Saccharomyces mikatae	Asia A	YES	YES	YES				343	57.4226	11	0.0023	SRR7370103	100													SPAdes
	yHAB331		Saccharomyces mikatae	Asia A	YES	YES	YES				450	57.603	10	0.0031	SRR7370102	100													SPAdes
	yHAB337		Saccharomyces mikatae	Asia A	YES	YES	YES				372	33.9658	23	0.0022	SRR7370150	100													ABYSS
	yHAB341		Saccharomyces mikatae	Asia A	YES	YES	YES				412	27.3607	18	0.0043	SRR7370148	100													ABYSS									SPAdes
	yHAB343		Saccharomyces mikatae	Asia A	YES	YES	YES				404	30.6548	24	0.0025	SRR7370155	100													ABYSS
	yHAB347		Saccharomyces mikatae	Asia A	YES	YES	YES				417	27.8869	16	0.0026	SRR7370154	100													ABYSS
	yHAB348		Saccharomyces mikatae	Asia A	YES	YES	YES				392	40.6665	12	0.0026	SRR7370153	100													SPAdes
	yHAB349		Saccharomyces mikatae	Asia A	YES	YES	YES				366	37.3839	28	0.0021	SRR7370152	100													ABYSS
	yHAB350		Saccharomyces mikatae	Asia B	YES	YES	YES				428	27.0491	13	0.0027	SRR7370157	100													ABYSS
	yHAB356		Saccharomyces mikatae	Asia A	YES	YES	YES				387	26.7503	16	0.0028	SRR7370226	100													ABYSS
	yHAB391		Saccharomyces mikatae	Asia A	YES	YES	YES				408	27.1018	18	0.003	SRR7370205	100													ABYSS
	yHAB398		Saccharomyces mikatae	Asia A	YES	YES	YES				448	30.9295	21	0.003	SRR7370105	100													ABYSS
	yHAB404		Saccharomyces mikatae	Asia A	YES	YES	YES				428	5.2952	2	0.0752	SRR7370104	100													SPAdes
	yHAB415		Saccharomyces mikatae	Asia B	YES	YES	YES				374	33.9935	23	0.0027	SRR7370121	100													ABYSS
	yHAB420		Saccharomyces mikatae	Asia B	YES	YES	YES				420	32.911	25	0.0025	SRR7370147	100													ABYSS
	FM1059	ZP620	Saccharomyces kudriavzevii	EU	YES	YES	YES				369	43.7583	62	0.0024	SRR7370136	100													SPAdes
	yHAB10		Saccharomyces kudriavzevii	Asia A	YES	YES	YES				239±122	49±2.01	30	0.0037±0.0021	SRR7370216	100	SRR7370215	100	SRR7370214	300									SPAdes
	yHAB11		Saccharomyces kudriavzevii	EU (Anc EU x Anc Asia A)	YES	YES	YES				271±120	54±3.13	30	0.0027±0.0018	SRR7370128	100	SRR7370129	300											SPAdes
	yHAB15		Saccharomyces kudriavzevii	Asia A	YES	YES	YES				279±99	39±1.12	36	0.0035±0.0023	SRR7370127	100	SRR7370124	100	SRR7370125	300									SPAdes
	yHAB16		Saccharomyces kudriavzevii	Asia A	YES	YES	YES				300	38.8363	46	0.0017	SRR7370122	100													SPAdes
	yHAB303		Saccharomyces kudriavzevii	EU	YES	YES	YES				436	46.6526	9	0.0016	SRR7370101	100													SPAdes
	yHAB306		Saccharomyces kudriavzevii	EU	YES	YES	YES				396	38.0858	20	0.0017	SRR7370100	100													SPAdes
	yHAB333		Saccharomyces kudriavzevii	EU (Anc EU x Anc Asia A)	YES	YES	YES				72±20	30±0.40	145	0.0021±0.0011	SRR7370196	100	SRR7370197	150	SRR7370198	100									ABYSS
	yHAB334		Saccharomyces kudriavzevii	Asia A	YES	YES	YES				169	55.7202	22	0.0015	SRR7370199	100													SPAdes
	yHAB368		Saccharomyces kudriavzevii	Asia A	YES	YES	YES				394	38.3568	17	0.0024	SRR7370130	100													SPAdes
	yHAB372		Saccharomyces kudriavzevii	Asia A	YES	YES	YES				297	35.2137	41	0.0016	SRR7370228	100													SPAdes
	yHAB431		Saccharomyces kudriavzevii	EU	YES	YES	YES				431	46.0672	66	0.0016	SRR7370118	100													SPAdes
	yHAB441		Saccharomyces kudriavzevii	EU	YES	YES	YES				434	36.7625	60	0.0017	SRR7370180	100													SPAdes
	yHAB325		Saccharomyces arboricola	Asia A	YES	YES	YES				244	58.4554	19	0.0033	SRR7370094	100													SPAdes
	yHAB338		Saccharomyces arboricola	Asia A	YES	YES	YES				243	45.7631	66	0.0014	SRR7370149	100													SPAdes
	yHAB358		Saccharomyces arboricola	Asia A	YES	YES	YES				147	48.4884	75	0.0016	SRR7370227	100													SPAdes
	yHAB360		Saccharomyces arboricola	Asia A	YES	YES	YES				244±31	17±8.92	84	0.0037±0.0007	SRR7370224	100	SRR7370225	100	SRR7370181	150									SPAdes
	yHAB380		Saccharomyces arboricola	Asia A	YES	YES	YES				269	41.7197	83	0.0014	SRR7370177	100													SPAdes
	yHAB383		Saccharomyces arboricola	Asia A	YES	YES	YES				336	41.4168	44	0.0019	SRR7370201	100													SPAdes
	yHAB410		Saccharomyces arboricola	Asia A	YES	YES	YES				220	57.642	51	0.0016	SRR7370107	100													SPAdes
	yHAB414		Saccharomyces arboricola	Asia A	YES	YES	YES				251±15	30±1.16	41	0.0700±0.0073	SRR7370106	100	SRR7370200	150	SRR7370108	100									SPAdes
	yHAB417		Saccharomyces arboricola	Asia A	YES	YES	YES				146±16	29±6.23	58	0.0030±0.0011	SRR7370117	100	SRR7370202	150	SRR7370083	100									SPAdes
	yHAB418		Saccharomyces arboricola	Asia A	YES	YES	YES				307±13	43±4.77	152	0.0033±0.0017	SRR7370143	100	SRR7370144	150	SRR7370145	100									SPAdes
	yHAB421		Saccharomyces arboricola	Asia A	YES	YES	YES				273±13	43±13.75	178	0.0032±0.0012	SRR7370189	100	SRR7370156	150	SRR7370159	100									SPAdes
	yHAB123		Saccharomyces uvarum	SA-B (SA-B x SA-HOL/SA-A)	YES	YES	YES				324	40.7818	46	0.002	SRR7370126	125													SPAdes
	yHAB275		Saccharomyces uvarum	HOL/SA-A	YES	YES	YES				266	55.7483	13	0.0015	SRR7370098	125													SPAdes
	yHCT123		Saccharomyces uvarum	SA-B	YES	YES	YES				389	36.1594	21	0.0066	SRR7370114	100													SPAdes
	yHCT124		Saccharomyces uvarum	HOL/SA-A	YES	YES	YES				386	59.113	9	0.0076	SRR7370113	100													SPAdes
	yHCT78		Saccharomyces uvarum	HOL/SA-A	YES	YES	YES				390	37.129	19	0.0067	SRR7370212	100													SPAdes
	yHCT101		Saccharomyces eubayanus	Patagonia A (PA A x PA B)	YES	YES	YES				385	40.8996	27	0.0067	SRR2586151										Peris et al. 2016				SPAdes
	yHCT104		Saccharomyces eubayanus	Patagonia A (PA A x PA B)	YES	YES	YES				319±121	13±3.52	40	0.0053±0.0050	SRR3294508		SRR7370084	100	SRR7370085	125					Peris et al. 2016				SPAdes
	yHCT105		Saccharomyces eubayanus	Patagonia B/HOL	YES	YES	YES				387	59.7395	5	0.0073	SRR3294509										Peris et al. 2016				SPAdes
	yHCT107		Saccharomyces eubayanus	Patagonia B/HOL	YES	YES	YES				379±12	16±4.68	44	0.0053±0.0050	SRR2586158		SRR7370092	100	SRR7370093	125					Peris et al. 2016				SPAdes
	yHCT114		Saccharomyces eubayanus	Patagonia A	YES	YES	YES				384	59.2425	8	0.0072	SRR3294510										Peris et al. 2016				SPAdes
	yHCT61		Saccharomyces eubayanus	Patagonia B/HOL	YES	YES	YES				366	59.0401	13	0.0072	SRR3294498										Peris et al. 2016				SPAdes
	yHCT62		Saccharomyces eubayanus	Patagonia B/HOL	YES	YES	YES				406±83	41±3.21	39	0.0053±0.0042	SRR3294499		SRR7370116	100	SRR7370115	125					Peris et al. 2016				SPAdes
	yHCT63		Saccharomyces eubayanus	Patagonia B/HOL	YES	YES	YES				278±88	40±2.54	79	0.0022±0.0005	SRR2586157		SRR2586156		SRR2586155		SRR2586154		SRR2586153		Peris et al. 2016				SPAdes
	yHCT70		Saccharomyces eubayanus	Patagonia B/HOL	YES	YES	YES				366	59.6664	6	0.007	SRR3294500										Peris et al. 2016				SPAdes
	yHCT72		Saccharomyces eubayanus	Patagonia A	YES	YES	YES				378±36	35±3.70	96	0.0051±0.0049	SRR2586152		SRR7370111	100	SRR7370120	125					Peris et al. 2016				SPAdes
	yHCT88		Saccharomyces eubayanus	Patagonia B/HOL	YES	YES	YES				386	52.8568	9	0.0068	SRR3294501										Peris et al. 2016				SPAdes
	yHCT90		Saccharomyces eubayanus	Patagonia A	YES	YES	YES				387	58.8964	10	0.0071	SRR3294502										Peris et al. 2016				SPAdes
	yHCT91		Saccharomyces eubayanus	Patagonia B/HOL	YES	YES	YES				416±145	43±1.45	46	0.0057±0.0041	SRR3294503		SRR7370213	100	SRR7370206	125					Peris et al. 2016				SPAdes
	yHCT92		Saccharomyces eubayanus	Patagonia B/HOL	YES	YES	YES				391	58.6245	10	0.007	SRR3294504										Peris et al. 2016				SPAdes
	yHCT94		Saccharomyces eubayanus	Patagonia B/HOL	YES	YES	YES				370	59.3735	8	0.0073	SRR3294505										Peris et al. 2016				SPAdes
	yHCT96		Saccharomyces eubayanus	Patagonia A (PA A x PA B)	YES (removed from analysis)	YES	YES::rho0::???				388	41.3664	20	0.0068	SRR3294506										Peris et al. 2016				SPAdes
	yHKS509		Saccharomyces eubayanus	Patagonia B/HOL	YES	YES	YES				268	45.6168	53	0.0015	SRR3294511										Peris et al. 2016				SPAdes
	yHRVM107		Saccharomyces eubayanus	Patagonia B/HOL	YES	YES	YES				264	47.5648	90	0.0022	SRR3294512										Peris et al. 2016				SPAdes
Assemblies from other studies	N44	yHDPN429	Saccharomyces paradoxus	Far East	YES	YES	YES	YES	YES	YES					SRR4074394														Yue et al. 2017							Yue et al. 2017	YES		--------------
	CBS10644		Saccharomyces arboricola	Asia A	YES	YES	YES	YES	YES																				Liti et al. 2013							Sulo et al. 2017	YES		IVtXIII
	CBS432	FM472	Saccharomyces paradoxus	EU	YES	YES	YES	YES	YES																				Yue et al. 2017							Yue et al. 2017	YES		--------------
	FM1318	yHCT76	Saccharomyces eubayanus	Patagonia B (PB x PA)	YES	YES	YES		YES																				Baker et al. 2015							Baker et al. 2015	YES		IItIV ; VIIItXV
	UWOPS91-917.1		Saccharomyces paradoxus	Hawaii		YES	YES	YES	YES	YES					SRR4074413														Yue et al. 2017							Yue et al. 2017	YES		VtXIII
	YPS138		Saccharomyces paradoxus	America B		YES	YES	YES	YES						SRR4074411																					Yue et al. 2017	YES		--------------
	UWOPS03-461.4		Saccharomyces cerevisiae	Malaysian	YES	YES	YES	YES	YES						SRR4074384										Yue et al. 2017				Yue et al. 2017							Yue et al. 2017	YES		VIItVIII ; VIItX ; VIItXI ; XtXIII ; XItXIII
	YPS128		Saccharomyces cerevisiae	North American (syn. North America-Japan)	YES	YES	YES	YES	YES						SRR4074383										Yue et al. 2017				Yue et al. 2017							Yue et al. 2017	YES		--------------
	Y12		Saccharomyces cerevisiae	Sake-Philippines	YES	YES	YES	YES	YES						SRR4074358										Yue et al. 2017				Yue et al. 2017							Yue et al. 2017	YES		--------------
	SK1		Saccharomyces cerevisiae	WAfr Subgroup 2 (WAfr x Sake)	YES	YES	YES		YES						SRR4074258										Yue et al. 2017				Yue et al. 2017							Yue et al. 2017	YES		--------------
	DBVPG6765		Saccharomyces cerevisiae	W/EU subclade 2	YES	YES	YES	YES	YES						SRR4074257										Yue et al. 2017				Yue et al. 2017							Yue et al. 2017	YES		--------------
	DBVPG6044		Saccharomyces cerevisiae	WAfr Subgroup 1	YES	YES	YES	YES	YES						SRR4074256										Yue et al. 2017				Yue et al. 2017							Yue et al. 2017	YES		--------------
	CBS4454		Saccharomyces cerevisiae	African beer		YES	YES								ERR1309076										Peter et al. 2018				Peter et al. 2018							Peter et al. 2018	YES
	CECT1462		Saccharomyces cerevisiae	Ale beer		YES	YES								ERR1309313										Peter et al. 2018				Peter et al. 2018							Peter et al. 2018	YES
	YJM1252		Saccharomyces cerevisiae	Alpechin (Sc W/EU x Sp EU)		YES	YES								SRR800807										SRA database				Peter et al. 2018							Peter et al. 2018	YES
	YJM1400		Saccharomyces cerevisiae	Asian Islands		YES	YES								SRR800828										Peter et al. 2018				Peter et al. 2018							Peter et al. 2018	YES
	CBS7960		Saccharomyces cerevisiae	Bioethanol		YES	YES								ERR1308983										Peter et al. 2018				Peter et al. 2018							Peter et al. 2018	YES
	XXYS14.1		Saccharomyces cerevisiae	CHN IX		YES	YES	YES	YES	YES					SRR7851759										Duan et al. 2018				Duan et al. 2018/Bendixsen et al. 2021							Duan et al. 2018
	HN6		Saccharomyces cerevisiae	CHNI		YES	YES								ERR1308996										Peter et al. 2018				Peter et al. 2018							Peter et al. 2018	YES
	SX1		Saccharomyces cerevisiae	CHNII		YES	YES								ERR1309520										Peter et al. 2018				Peter et al. 2018							Peter et al. 2018	YES
	HN10		Saccharomyces cerevisiae	CHNIII		YES	YES								ERR1308775										Peter et al. 2018				Peter et al. 2018							Peter et al. 2018	YES
	HN15		Saccharomyces cerevisiae	CHNV		YES	YES								ERR1309349										Peter et al. 2018				Peter et al. 2018							Peter et al. 2018	YES
	YPS1000		Saccharomyces cerevisiae	Ecuadorean		YES	YES								ERR1308993										Peter et al. 2018				Peter et al. 2018							Peter et al. 2018	YES
	BJ20		Saccharomyces cerevisiae	Far East Asia (syn. CHNIV)		YES	YES								ERR1308953										Peter et al. 2018				Peter et al. 2018							Peter et al. 2018	YES
	N22005D		Saccharomyces cerevisiae	Far East Russian		YES	YES								ERR1308604										Peter et al. 2018				Peter et al. 2018							Peter et al. 2018	YES
	CBS2421		Saccharomyces cerevisiae	French dairy		YES	YES								ERR1309161										Peter et al. 2018				Peter et al. 2018							Peter et al. 2018	YES
	HE012		Saccharomyces cerevisiae	French Guiana human (Sc W/EU x Sp Am B)		YES	YES								ERR1308742										Peter et al. 2018				Peter et al. 2018							Peter et al. 2018	YES
	ZP567		Saccharomyces cerevisiae	Mediterranean oak		YES	YES								SRR2155604										Peter et al. 2018				Peter et al. 2018							Peter et al. 2018	YES
	LCBG3D6		Saccharomyces cerevisiae	Mexican Agave (Sc W/EU x Sp Am B)		YES	YES								ERR1308853										Peter et al. 2018				Peter et al. 2018							Peter et al. 2018	YES
	CECT10131		Saccharomyces cerevisiae	Admixture		YES	YES								ERR1308978										Peter et al. 2018				Peter et al. 2018							Peter et al. 2018	YES
	CBS436		Saccharomyces cerevisiae	Sake-Philippines		YES	YES								ERR1308805										Peter et al. 2018				Peter et al. 2018							Peter et al. 2018	YES
	EN14S01		Saccharomyces cerevisiae	Taiwanese		YES	YES								ERR1308682										Peter et al. 2018				Peter et al. 2018							Peter et al. 2018	YES
	GE14S017B		Saccharomyces cerevisiae	Taiwanese		YES	YES								ERR1308746										Peter et al. 2018				Peter et al. 2018							Peter et al. 2018	YES
	MTF2546		Saccharomyces cerevisiae	WAfr cocoa		YES	YES								ERR1308982										Peter et al. 2018				Peter et al. 2018							Peter et al. 2018	YES
	EXF5287		Saccharomyces cerevisiae	W/EU subclade 1		YES	YES								ERR1308764										Peter et al. 2018				Peter et al. 2018							Peter et al. 2018	YES
	YJM969		Saccharomyces cerevisiae	W/EU subclade 2		YES	YES								SRR800788										SRA database				Peter et al. 2018							Peter et al. 2018	YES
	Elbaz6766	CLI_6	Saccharomyces cerevisiae	W/EU subclade 3		YES	YES								ERR1308688										Peter et al. 2018				Peter et al. 2018							Peter et al. 2018	YES
	YJM270		Saccharomyces cerevisiae	W/EU subclade 4		YES	YES								SRR800769										SRA database				Peter et al. 2018							Peter et al. 2018	YES
	YJM1083		Saccharomyces cerevisiae	W/EU (W/EU x Sake)		YES	YES								SRR800855										Peter et al. 2018													Strope et al. 2018
	BE080		Saccharomyces cerevisiae	Beer 2		YES									Gallone et al. 2016										Gallone et al. 2016				Gallone et al. 2016
	BE085		Saccharomyces cerevisiae	Beer 2		YES									Gallone et al. 2016										Gallone et al. 2016				Gallone et al. 2016
	LJQ13.C7		Saccharomyces cerevisiae	Mantou 7		YES									SRR7851700										Duan et al. 2018				Duan et al. 2018							Duan et al. 2018
	LJM21.9		Saccharomyces cerevisiae	Mantou 2		YES									SRR7851902										Duan et al. 2018				Duan et al. 2018							Duan et al. 2018
	GS5.6		Saccharomyces cerevisiae	Mantou 3 (W/EU x Sake)		YES									SRR7851817										Duan et al. 2018				Duan et al. 2018							Duan et al. 2018
	NCYC3947		Saccharomyces jurei	EU			YES	YES	YES	YES					ERR2348785										Naseeb et al. 2018				Naseeb et al. 2018							Naseeb et al. 2018 (Corrected in this study)	YES		ItXIII; VItVII
	CBS4332		Nakaseomyces castellii																										NCBI
	NRRLY1140		Kluyveromyces lactis				YES			YES																			NCBI
	GRCh38p13		Homo sapiens					YES
	ClintPTRv2		Pan troglodytes					YES
	AG07107		Macaca mulatta					YES
	C57BL6J		Mus musculus					YES
	bGalGal1		Gallus gallus domesticus					YES
	fTakRub1		Takifugu rubripes					YES
1Scaf>10Kb = scaffolds larger than 10Kb were retained
2Assembly programs for completing genomes are indicated
N.A. : no applicable
N.P. : not performed
XXX*:additional reads used only for mitochondrial genome assembly
Anc: Ancestral; Am: America; EU: Europe; PA: Patagonia; Sc: S. cerevisiae; Sp: S. paradoxus; W/EU: Wine/European; WAfr: West African
Previous sequenced reads are indicated in blue
Almeida, P., Gonçalves, C., Teixeira, S., Libkind, D., Bontrager, M., Masneuf-Pomarède, I., Albertin, W., Durrens, P., Sherman, D.J., Marullo, P., Todd Hittinger, C., Gonçalves, P., and Sampaio, J.P. (2014). A Gondwanan imprint on global diversity and domestication of wine and cider yeast Saccharomyces uvarum. Nat Commun 5, 4044.
Almeida, P., Barbosa, R., Zalar, P., Imanishi, Y., Shimizu, K., Turchetti, B., Legras, J.L., Serra, M., Dequin, S., Couloux, A., Guy, J., Bensasson, D., Gonçalves, P., and Sampaio, J.P. (2015). A population genomics insight into the Mediterranean origins of wine yeast domestication. Mol Ecol 24, 5412-5427.
Baker, E., Wang, B., Bellora, N., Peris, D., Hulfachor, A.B., Koshalek, J.A., Adams, M., Libkind, D., and Hittinger, C.T. (2015). The genome sequence of Saccharomyces eubayanus and the domestication of lager-brewing yeasts. Mol. Biol. Evol. 32, 2818-2831.
Bendixsen, D.P., Gettle, N., Gilchrist, C., Zhang, Z., and Stelkens, R. (2021). Genomic evidence of an ancient East Asian divergence event in wild Saccharomyces cerevisiae. Genome Biol Evol 13.
Bergström, A., Simpson, J.T., Salinas, F., Barré, B., Parts, L., Zia, A., Nguyen Ba, A.N., Moses, A.M., Louis, E.J., Mustonen, V., Warringer, J., Durbin, R., and Liti, G. (2014). A high-definition view of functional genetic variation from natural yeast genomes. Mol. Biol. Evol. 31, 872-888.
Bing, J., Han, P.J., Liu, W.Q., Wang, Q.M., and Bai, F.Y. (2014). Evidence for a Far East Asian origin of lager beer yeast. Curr Biol 24, R380-R381.
Duan, S.F., Han, P.J., Wang, Q.M., Liu, W.Q., Shi, J.Y., Li, K., Zhang, X.L., and Bai, F.Y. (2018). The origin and adaptive evolution of domesticated populations of yeast from Far East Asia. Nature Communications 9, 2690.
Gallone, B., Steensels, J., Prahl, T., Soriaga, L., Saels, V., Herrera-Malaver, B., Merlevede, A., Roncoroni, M., Voordeckers, K., Miraglia, L., Teiling, C., Steffy, B., Taylor, M., Schwartz, A., Richardson, T., White, C., Baele, G., Maere, S., and Verstrepen, K.J. (2016). Domestication and divergence of Saccharomyces cerevisiae beer yeasts. Cell 166, 1397-1410.
Langdon, Q.K., Peris, D., Eizaguirre, J.I., Opulente, D.A., Buh, K.V., Sylvester, K., Jarzyna, M., Rodríguez, M.E., Lopes, C.A., Libkind, D., and Hittinger, C.T. (2020). Postglacial migration shaped the genomic diversity and global distribution of the wild ancestor of lager-brewing hybrids. PLoS Genet 16, e1008680.
Leducq, J.B., Nielly-Thibault, L., Charron, G., Eberlein, C., Verta, J.P., Samani, P., Sylvester, K., Hittinger, C.T., Bell, G., and Landry, C.R. (2016). Speciation driven by hybridization and chromosomal plasticity in a wild yeast. Nature Microbiology 1, 15003.
Li, X.C., Peris, D., Hittinger, C.T., Sia, E.A., and Fay, J.C. (2019). Mitochondria-encoded genes contribute to the evolution of heat and cold tolerance among Saccharomyces species. Sci Adv 5, eaav1848.
Liti G, Ba A, Blythe M, Muller C, Bergstrom A, Cubillos F, Dafhnis-Calas F, Khoshraftar S, Malla S, Mehta N, Siow C, Warringer J, Moses A, Louis E, Nieduszynski C: High quality de novo sequencing and assembly of the Saccharomyces arboricolus genome. BMC Genomics 2013, 14:69.
Naseeb, S., Alsammar, H., Burgis, T., Donaldson, I., Knyazev, N., Knight, C., and Delneri, D. (2018). Whole genome sequencing, de novo assembly and phenotypic profiling for the new budding yeast species Saccharomyces jurei. G3 8, 2967-2977.
Peris, D., Langdon, Q., Moriarty, R., Sylvester, K., Bontrager, M., Charron, G., Leducq, J., Landry, C., Libkind, D., and Hittinger, C. (2016). Complex ancestries of lager-brewing hybrids were shaped by standing variation in wild yeast Saccharomyces eubayanus. Plos Genetics 12, e1006155.
Peter, J., De Chiara, M., Friedrich, A., Yue, J.X., Pflieger, D., Bergström, A., Sigwalt, A., Barre, B., Freel, K., Llored, A., Cruaud, C., Labadie, K., Aury, J.M., Istace, B., Lebrigand, K., Barbry, P., Engelen, S., Lemainque, A., Wincker, P., Liti, G., and Schacherer, J. (2018). Genome evolution across 1,011 Saccharomyces cerevisiae isolates. Nature 556, 339-344.
Strope PK, Kozmin SG, Skelly DA, Magwene PM, Dietrich FS, McCusker JH: 2µ plasmid in Saccharomyces species and in Saccharomyces cerevisiae. FEMS Yeast Res 2015, 15:fov090.
Sulo, P., Szabóóvá, D., Bielik, P., Poláková, S., Šoltys, K., Jatzová, K., and Szemes Tomáš. (2017). The evolutionary history of Saccharomyces species inferred from completed mitochondrial genomes and revision in the 'yeast mitochondrial genetic code'. DNA Res 24, 571-583.
Yue, J.X., Li, J., Aigrain, L., Hallin, J., Persson, K., Oliver, K., Bergstrom, A., Coupland, P., Warringer, J., Lagomarsino, M.C., Fischer, G., Durbin, R., and Liti, G. (2017). Contrasting evolutionary genome dynamics between domesticated and wild yeasts. Nat Genet 49, 913-924.
