## Supplementary material for "Macroevolutionary diversity of traits and genomes in the model yeast genus *Saccharomyces*": SuppFiguresTextANDOnlineMethods: TableS3.xlsx

### Sheet: Sheet1
Table S3. Genome contributions in admixed and introgressed strains.
Cross	Strain Name	Species	Pop Major	%	Pop Minor	%
Intraspecies	GS5.6	S. cerevisiae	W/EU	71.3	Sake	17.82
Intraspecies	WLP380	S. cerevisiae	Beer 1	71.86	W/EU	11.43
Intraspecies	Wy1318	S. cerevisiae	Beer 1	65.09	W/EU	16.51
Intraspecies	Y55	S. cerevisiae	WAfr	59.4	W/EU	36.4
Intraspecies	YJM1083	S. cerevisiae	W/EU	72.46	Sake	17.82
Intraspecies	SK1	S. cerevisiae	WAfr	74.63	Sake	23.12
Intraspecies	LL2012-016	S. paradoxus	America C	97.17	America B	2.46
Intraspecies	LL2012-018	S. paradoxus	America C	97.17	America B	2.46
Intraspecies	UFRJ50816	S. paradoxus	America B	???	America B - Unknown lineage	???
Intraspecies	yHAB11	S. kudriavzevii	Europe	87.48	Asia A	11.93
Intraspecies	yHAB333	S. kudriavzevii	Europe	88.77	Asia A	11.06
Intraspecies	yHAB123	S. uvarum	South America B	58.74	Holarctic/South America A	39.53
Intraspecies	yHAB482	S. uvarum	South America A	68.08	Holarctic	30.94
Intraspecies	FM1318	S. eubayanus	Patagonia B	89.42	Patagonia A	2.46
Intraspecies	yHAB94	S. eubayanus	Patagonia A	94.74	Patagonia B	5.16
Intraspecies	yHCT101	S. eubayanus	Patagonia A	92.92	Patagonia B	7.51
Intraspecies	yHCT104	S. eubayanus	Patagonia A	96.81	Patagonia B	3.62
Intraspecies	yHCT96	S. eubayanus	Patagonia A	89.42	Patagonia B	2.46
Interspecies	HE012	S. cerevisiae	Scer-W/EU	93.13	Spar-America B	6.87
Interspecies	LCBG3D6	S. cerevisiae	Scer-W/EU	86.74	Spar-America B	13.26
Interspecies	YJM1252	S. cerevisiae	Scer-W/EU	77.57	Spar-EU	22.43
