## Supplementary material for "Macroevolutionary diversity of traits and genomes in the model yeast genus *Saccharomyces*": SuppFiguresTextANDOnlineMethods: TableS4.xlsx

### Sheet: Sheet1
Table S4. Saccharomyces 2 µm plasmid information.					Extrachromosomal						Nuclear
Strains	Species	Pop	2micron Completed	Type	REP1	RAF1	Type	REP2	FLP1	Type	REP1	RAF1	Type	Region	REP2	FLP1	Type	Region	Nuclear and Cytoplasmic version?
S288c	Saccharomyces cerevisiae	Admixture	Strope	Class A	X	X	Class A	X	X	Class A
Wy3463	Saccharomyces cerevisiae	Beer 1		Class A	X	X	Class A	X	X	Class A
Wy4766	Saccharomyces cerevisiae	Wine/European	YES	Class A	X	X	Class A	X	X	Class A
yHAB212	Saccharomyces cerevisiae	Admixture		Class B	X	X	Class C	X	X	Class A
yHAB219	Saccharomyces cerevisiae	Beer 1		Class A	X	X	Class A	X	X	Class A
yHAB27	Saccharomyces cerevisiae	Beer 1		Class A	X	X	Class A	X	X	Class A
yHAB284	Saccharomyces cerevisiae	Beer 1		Class A	X	X	Class A	X	X	Class A
yHAB35	Saccharomyces cerevisiae	Beer 1		Class A	X	X	Class A	X	X	Class A	Inc		Class A		Inc		Class A	Potentially in similar region than yHAB42	YES
yHAB42	Saccharomyces cerevisiae	Beer 1		Class A	X	X	Class A	X	X	Class A					Inc		Class A	ChrVIII SUI1< - >REP2 - >SLA2	YES
yHAB43	Saccharomyces cerevisiae	Beer 1		Class A	X	X	Class A	X	X	Class A
yHAB49	Saccharomyces cerevisiae	Beer 1		Class A	X	X	Class A	X	X	Class A
yHAB52	Saccharomyces cerevisiae	Beer 1	YES	Class A	X	X	Class A	X	X	Class A
yHQL579	Saccharomyces cerevisiae	Beer 1		Class A	X	X	Class A	X	X	Class A
L1374	Saccharomyces cerevisiae	Wine/European		Class A	X	X	Class A	X	X	Class A
SK1	Saccharomyces cerevisiae	West African	YES	Class A	X		Class A	X		Class A
Y55	Saccharomyces cerevisiae	West African		Class A	X	X	Class A	X	X	Class A
				Class C	Inc		Class C
LCBG3D6	Saccharomyces cerevisiae	Mexican Agave	Peter	Class P	X	X	Class P	X	X	Class P
YJM1078	Saccharomyces cerevisiae	Wine/EU	Strope	Class A	X	X	Class A	X	X	Class A
YJM1400	Saccharomyces cerevisiae	Asian Islands	Strope	Class C	X	X	Class C	X	X	Class C
CBS4454	Saccharomyces cerevisiae	African beer	Peter	Class B	X		Class C	X		Class A
CBS7960	Saccharomyces cerevisiae	Bioethanol	Peter	Class A	X		Class A	X		Class A
CECT10131	Saccharomyces cerevisiae	Admixture	Peter	Class B	X		Class C	X		Class A
CECT1462	Saccharomyces cerevisiae	Ale beer	Peter	Class A	X		Class A	X		Class A
Eibaz6766	Saccharomyces cerevisiae	Wine/EU subclade 3	Peter	Class A	X		Class A	X		Class A
EM14S013B	Saccharomyces cerevisiae	Taiwanese	Peter		X	X	Class D	X	X	Class D
				Class A	Inc		Class A	X	Inc	Class A
EN14S01	Saccharomyces cerevisiae	Taiwanese	Peter		X	X	Class D	X	X	Class D
GE14S017B	Saccharomyces cerevisiae	Taiwanese	Peter		X	X	Class D	X	X	Class D
EXF5287	Saccharomyces cerevisiae	Wine/EU subclade 1	Peter	Class A	X		Class A	X		Class A
YJM270	Saccharomyces cerevisiae	Wine/EU subclade 4	Peter	Class A	Inc		Class A
YJM969	Saccharomyces cerevisiae	Wine/EU subclade 2	Peter	Class A	X		Class A	X		Class A
ZP567	Saccharomyces cerevisiae	Mediterranean oak	Peter	Class A	Inc		Class A
YJM1083	Saccharomyces cerevisiae	W/EU (W/EU x Sake)	Strope	Class A	X	X	Class A	X	X	Class A
YJM1381	Saccharomyces cerevisiae	Admixture	Strope	Class B	X	X	Class C	X	X	Class A
YIIc17	Saccharomyces cerevisiae	Admixture	Strope	Class A	X	X	Class A	X	X	Class A
BE085	Saccharomyces cerevisiae	Beer 2		Class A	X	X	Class A	X	3end	Class A
LJQ13.C7	Saccharomyces cerevisiae	Mantou 7
LJM21.9	Saccharomyces cerevisiae	Mantou 2		Class A	X	3end	Class A	X	3end	Class A
GS5.6	Saccharomyces cerevisiae	Mantou 3 (W/EU x Sake)						Inc	Few	Class A
LL2012_014	Saccharomyces paradoxus	America B		Class P	X	X	Class P	X	X	Class P
LL2012-002	Saccharomyces paradoxus	America B		Class P	X	X	Class P	X	X	Class P
N44	Saccharomyces paradoxus	Far East Eurasia		Class A	Inc		Class A
yHDPN32	Saccharomyces paradoxus	America B	YES	Class P	X	X	Class P	X	X	Class P
UFRJ50816T	Saccharomyces paradoxus	America B		Class A	X		Class A	X		Class A
IFO1815	Saccharomyces mikatae	Asia A													X		Class M	ChrXV (Class M) ATG19> - <FLP1 - REP2> - >ATG34
yHAB324	Saccharomyces mikatae	Asia A		Class D	X	X	Class D	X	X	Class D					X		Class M	ChrXV (Class M) ATG19> - <FLP1 - REP2> - >ATG34	YES
yHAB327	Saccharomyces mikatae	Asia A		Class D	X	X	Class D	X	X	Class D					X		Class M	ChrXV (Class M) ATG19> - <FLP1 - REP2> - >ATG34	YES
yHAB328	Saccharomyces mikatae	Asia A		Class D	X	X	Class D	X	X	Class D					X		Class M	ChrXV (Class M) ATG19> - <FLP1 - REP2> - >ATG34	YES
yHAB329	Saccharomyces mikatae	Asia A		Class D	X	X	Class D	X	X	Class D					X		Class M	ChrXV (Class M) ATG19> - <FLP1 - REP2> - >ATG34	YES
yHAB331	Saccharomyces mikatae	Asia A		Class D	X	X	Class D	X	X	Class D					X		Class M	ChrXV (Class M) ATG19> - <FLP1 - REP2> - >ATG34	YES
yHAB336	Saccharomyces mikatae	Asia B													X		Class M	ChrXV (Class M) ATG19> - <FLP1 - REP2> - >ATG34
yHAB337	Saccharomyces mikatae	Asia A		Class D	X	X	Class D	X	X	Class D					X		Class M	ChrXV (Class M) ATG19> - <FLP1 - REP2> - >ATG34	YES
yHAB341	Saccharomyces mikatae	Asia A	YES	Class D	X	X	Class D	X	X	Class D					X		Class M	ChrXV (Class M) ATG19> - <FLP1 - REP2> - >ATG34	YES
yHAB343	Saccharomyces mikatae	Asia A		Class D	X	X	Class D	X	X	Class D					X		Class M	ChrXV (Class M) ATG19> - <FLP1 - REP2> - >ATG34	YES
yHAB347	Saccharomyces mikatae	Asia A													X		Class M	ChrXV (Class M) ATG19> - <FLP1 - REP2> - >ATG34
yHAB349	Saccharomyces mikatae	Asia A													X		Class M	ChrXV (Class M) ATG19> - <FLP1 - REP2> - >ATG34
yHAB356	Saccharomyces mikatae	Asia A		Class D	X	X	Class D	X	X	Class D					X		Class M	ChrXV (Class M) ATG19> - <FLP1 - REP2> - >ATG34	YES
yHAB391	Saccharomyces mikatae	Asia A		Class D	X	X	Class D	X	X	Class D					X		Class M	ChrXV (Class M) ATG19> - <FLP1 - REP2> - >ATG34	YES
yHAB398	Saccharomyces mikatae	Asia A		Class D	X	X	Class D								X		Class M	ChrXV (Class M) ATG19> - <FLP1 - REP2> - >ATG34	YES
yHAB404	Saccharomyces mikatae	Asia A													X		Class M	ChrXV (Class M) ATG19> - <FLP1 - REP2> - >ATG34
yHAB415	Saccharomyces mikatae	Asia B													X		Class M	ChrXV (Class M) ATG19> - <FLP1 - REP2> - >ATG34
yHAB420	Saccharomyces mikatae	Asia B													X		Class M	ChrXV (Class M) ATG19> - <FLP1 - REP2> - >ATG34
NCYC3947	Saccharomyces jurei	EU		Class A	Inc	3end	Class A	Inc	Few	Class A
FM1059	Saccharomyces kudriavzevii	EU									X		Class K	ChrXIV (Class K): MRPL19< - REP1> - <NPR1
IFO1802	Saccharomyces kudriavzevii	Asia A									X		Class K	ChrXIV (Class K): MRPL19< - REP1> - <NPR1
yHAB10	Saccharomyces kudriavzevii	Asia A		Class D	X	X	Class D	X	X	Class D	X		Class K	ChrXIV (Class K): MRPL19< - REP1> - <NPR1					YES
yHAB15	Saccharomyces kudriavzevii	Asia A									X		Class K	ChrXIV (Class K): MRPL19< - REP1> - <NPR1
yHAB16	Saccharomyces kudriavzevii	Asia A									X		Class K	ChrXIV (Class K): MRPL19< - REP1> - <NPR1
yHAB303	Saccharomyces kudriavzevii	EU									X		Class K	ChrXIV (Class K): MRPL19< - REP1> - <NPR1
yHAB306	Saccharomyces kudriavzevii	EU									X		Class K	ChrXIV (Class K): MRPL19< - REP1> - <NPR1
yHAB333	Saccharomyces kudriavzevii	EU (Anc EU x ANc Asia A)
yHAB334	Saccharomyces kudriavzevii	Asia A									Inc		Class K	ChrXIV (Class K): MRPL19< - REP1> - <NPR1
yHAB368	Saccharomyces kudriavzevii	Asia A									X		Class K	ChrXIV (Class K): MRPL19< - REP1> - <NPR1
yHAB372	Saccharomyces kudriavzevii	Asia A		Class K	X	X	Class K
yHAB431	Saccharomyces kudriavzevii	EU									X		Class K	ChrXIV (Class K): MRPL19< - REP1> - <NPR1
yHAB441	Saccharomyces kudriavzevii	EU									X		Class K	ChrXIV (Class K): MRPL19< - REP1> - <NPR1
yHKS300	Saccharomyces kudriavzevii	EU									X		Class K	ChrXIV (Class K): MRPL19< - REP1> - <NPR1
ZP591	Saccharomyces kudriavzevii	EU									X		Class K	ChrXIV (Class K): MRPL19< - REP1> - <NPR1
CBS10644	Saccharomyces arboricola	Asia A									Inc		Class R
yHAB325	Saccharomyces arboricola	Asia A									Inc		Class R
yHAB338	Saccharomyces arboricola	Asia A									Inc		Class R	ChrXVI (Sarb): ODC1< - <REP1 - <RDS2
yHAB358	Saccharomyces arboricola	Asia A									Inc		Class R
yHAB360	Saccharomyces arboricola	Asia A									Inc		Class R	ChrXVI (Sarb): ODC1< - <REP1 - <RDS2
yHAB380	Saccharomyces arboricola	Asia A									Inc		Class R	ChrXVI (Sarb): ODC1< - <REP1 - <RDS2
yHAB383	Saccharomyces arboricola	Asia A		Class K	Inc		Class K				Inc		Class R	ChrXVI (Sarb): ODC1< - <REP1 - <RDS2					YES
yHAB410	Saccharomyces arboricola	Asia A									Inc		Class R	ChrXVI (Sarb): ODC1< - <REP1 - <RDS2
yHAB414	Saccharomyces arboricola	Asia A									Inc		Class R	ChrXVI (Sarb): ODC1< - <REP1 - <RDS2
yHAB417	Saccharomyces arboricola	Asia A									Inc		Class R	ChrXVI (Sarb): ODC1< - <REP1 - <RDS2
yHAB418	Saccharomyces arboricola	Asia A									Inc		Class R	ChrXVI (Sarb): ODC1< - <REP1 - <RDS2
yHAB421	Saccharomyces arboricola	Asia A									Inc		Class R	ChrXVI (Sarb): ODC1< - <REP1 - <RDS2
ZP960	Saccharomyces arboricola	Oceania									Inc		Class R	ChrXVI (Sarb): ODC1< - <REP1 - <RDS2
CBS7001	Saccharomyces uvarum	HOL/SA-A									X		Class U	ChrIX (Suva): UBP7> - REP1> - <GUT2
yHAB60	Saccharomyces uvarum	HOL/SA-A									X		Class U	ChrIX (Suva): UBP7> - REP1> - <GUT2
yHAB275	Saccharomyces uvarum	HOL/SA-A		Class A	X	X	Class A	X	X	Class A	X		Class U	ChrIX (Suva): UBP7> - REP1> - <GUT2	X		Class U	ChrVIII (Suva): SUVA0H03660> - <REP2 - >REV1	YES
yHAB447	Saccharomyces uvarum	HOL/SA-A									X		Class U	ChrIX (Suva): UBP7> - REP1> - <GUT2
yHAB482	Saccharomyces uvarum	HOL/SA-A (SA-A x HOL)									X		Class U	ChrIX (Suva): UBP7> - REP1> - <GUT2
yHAB521	Saccharomyces uvarum	SA-B									X		Class U	ChrIX (Suva): UBP7> - REP1> - <GUT2
yHCT77	Saccharomyces uvarum	HOL/SA-A	YES	Class A	X	X	Class A	X		Class A	X		Class U	ChrIX (Suva): UBP7> - REP1> - <GUT2
FM1318	Saccharomyces eubayanus	Patagonia B (PB x PA)	YES	Class E	X	X	Class E	X	X	Class E
yHCT101	Saccharomyces eubayanus	Patagonia A (PA A x PA B)		Class E	X	X	Class E	X	X	Class E
yHCT104	Saccharomyces eubayanus	Patagonia A (PA A x PA B)		Class E	X	X	Class E
yHCT114	Saccharomyces eubayanus	Patagonia A		Class A	X		Class A	Inc		Class A
				Class E				X		Class E
yHCT69	Saccharomyces eubayanus	Patagonia B/HOL		Class A	Inc		Class A
yHCT72	Saccharomyces eubayanus	Patagonia A		Class A				Inc		Class A
yHCT92	Saccharomyces eubayanus	Patagonia B/HOL		Class E	X	X	Class E	X	X	Class E
yHCT96	Saccharomyces eubayanus	Patagonia A (PA A x PA B)		Class E	X	X	Class E	X	X	Class E
Inc: Incomplete
