## Supplementary material for "Macroevolutionary diversity of traits and genomes in the model yeast genus *Saccharomyces*": SuppFiguresTextANDOnlineMethods: TableS7.xlsx

### Sheet: Sheet1
Table S7. PCR primers and conditions.
						Sequencing1		Accession number
Strain	Primer Name	Primer Sequence	Target region	Expected length	PCR conditions	Primer Name	Primer Sequence
yHAB10	SkPGM1_FOR	ctctacacaattctctttcg	PGM1 gene	1.8 kbp	95°C – 2 min [95°C – 30 sec, 52ºC - 30 sec, 68ºC - 2 min 30 sec](x35) 68ºC - 5 min	SkPGM1_int_For	ctacatcctgatccaaatc	OL660614
	SkPGM1_REV	atatgaaagtattacgttgc				SkPGM1_int_Rev	gaatttccgatgcatattc
yHAB360	SaPGM1_FOR	attgacctctattcaattgg	PGM1 gene	1.8 kbp	95°C – 2 min [95°C – 30 sec, 45ºC - 30 sec, 68ºC - 2 min 30 sec](x35) 68ºC - 5 min	SaPGM1_int_For	taaagccatatttgtcgacg	OL660616
	SaPGM1_REV	ctgatatagttaatatatcc				SaPGM1_int_Rev	gtatccgtagatcatatttc
yHAB333	SkPGM1_FOR	ctctacacaattctctttcg	PGM1 gene	1.8 kbp	95°C – 2 min [95°C – 30 sec, 52ºC - 30 sec, 68ºC - 2 min 30 sec](x35) 68ºC - 5 min	SkPGM1_int_For	ctacatcctgatccaaatc	OL660615
	SkPGM1_REV	atatgaaagtattacgttgc				SkPGM1_int_Rev	gaatttccgatgcatattc
yHAB482	SuEMP46_For	aaaccaagatatcaagaaagtcaa	Used to confirm region length from 1242 to 7856	6.6 kbp	94°C – 5 min [94°C – 30 sec, 45°C - 60ºC – 30 sec, 65ºC - 10 min](x35) 68ºC - 5 min	SuGAL2A&B_1234_For	tatccaaatggtaagagcc	OL660617
	SuSRL2_Rev	ataagagaaataaaagaaatgct				SuGAL2A&B_412_Rev	gccatataaatcaccacc
	SuGAL2_FOR	actcatccaacaatatcaac	GAL2 gene	1.8 kbp	95°C – 2 min [95°C – 30 sec, 50ºC - 30 sec, 68ºC - 2 min 30 sec](x35) 68ºC - 5 min	SuGAL2_int_For	tgcattgactttagttcctg
	SuGAL2_REV	ggcatcataatgttgtcatt				SuGAL2_int_Rev	gttcttgtggagaatagttc
yHCT104	104GAL2_For	agggatgtgatgcggagtaaaa	Used to confirm absence of GAL2B	1.9 kbp	95°C – 2 min [95°C – 30 sec, 48ºC - 30 sec, 68ºC - 2 min 30 sec](x35) 68ºC - 5 min
	104GAL2_Rev	ggtgaagvagatagaaagggagag
yHCT70	SeGAL2_FOR	ctacatctccctcatctatc	GAL2 gene	1.8 kbp	95°C – 2 min [95°C – 30 sec, 52ºC - 30 sec, 68ºC - 2 min 30 sec](x35) 68ºC - 5 min	SeGAL2_int_For	gcgttgactttagttcctg	OL660618
	SeGAL2_REV	gtaggcatcataatgttgtc				SeGAL2_int_Rev	cataatcaagtctaattcag
						SeGAL2A&B_1288_For	tgtatgatttgcttcacatc
						SeGAL2A&B_440_Rev	gataatgacgatgaaaagac
1BigDye sequencing conditions: 96°C – 1 min [96°C – 10 sec, 50ºC - 15 sec, 60ºC - 3 min](x35) 72ºC - 7 min
